# Genetic dissection of a *Leishmania* flagellar proteome demonstrates requirement for directional motility in sand fly infections

**DOI:** 10.1101/476994

**Authors:** Tom Beneke, François Demay, Edward Hookway, Nicole Ashman, Heather Jeffery, James Smith, Jessica Valli, Tomas Becvar, Jitka Myskova, Tereza Lestinova, Shahaan Shafiq, Jovana Sadlova, Petr Volf, Richard Wheeler, Eva Gluenz

## Abstract

The protozoan parasite *Leishmania* possesses a single flagellum, which is remodelled during the parasite’s life cycle from a long motile flagellum in promastigote forms in the sand fly to a short immotile flagellum in amastigotes residing in mammalian phagocytes. This study examined the protein composition and *in vivo* function of the promastigote flagellum. Protein mass spectrometry and label free protein enrichment testing of isolated flagella and deflagellated cell bodies defined a flagellar proteome for *L. mexicana* promastigote forms (available via ProteomeXchange with identifier PXD011057). This information was used to generate a CRISPR-Cas9 knockout library of 100 mutants to screen for flagellar defects. This first large-scale knockout screen in a *Leishmania* sp. identified 56 mutants with altered swimming speed (52 reduced and 4 increased) and defined distinct mutant categories (faster swimmers, slower swimmers, slow uncoordinated swimmers and paralysed cells, including aflagellate promastigotes and cells with curled flagella and disruptions of the paraflagellar rod). Each mutant was tagged with a unique 17-nt barcode, providing a simple barcode sequencing (bar-seq) method for measuring the relative fitness of *L. mexicana* mutants *in vivo*. In mixed infections of the permissive sand fly vector *Lutzomyia longipalpis*, paralysed promastigotes and uncoordinated swimmers were severely diminished in the fly after defecation of the bloodmeal. Subsequent examination of flies infected with a single mutant lacking the central pair protein PF16 showed that these paralysed promastigotes did not reach anterior regions of the fly alimentary tract. These data show that *L. mexicana* need directional motility for successful colonisation of sand flies.

**Author Summary:** *Leishmania* are protozoan parasites, transmitted between mammals by the bite of phlebotomine sand flies. Promastigote forms in the sand fly have a long flagellum, which is motile and used for anchoring the parasites to prevent clearance with the digested blood meal remnants. To dissect flagellar functions and their importance in life cycle progression, we generated here a comprehensive list of >300 flagellar proteins and produced a CRISPR-Cas9 gene knockout library of 100 mutant *Leishmania*. We studied their behaviour *in vitro* before examining their fate in the sand fly *Lutzomyia longipalpis*. Measuring mutant swimming speeds showed that about half behaved differently compared to the wild type: a few swam faster, many slower and some were completely paralysed. We also found a group of uncoordinated swimmers. To test whether flagellar motility is required for parasite migration from the fly midgut to the foregut from where they reach the next host, we infected sand flies with a mixed mutant population. Each mutant carried a unique tag and tracking these tags up to nine days after infection showed that paralysed and uncoordinated *Leishmania* were rapidly lost from flies. These data indicate that directional swimming is important for successful colonisation of sand flies.
