## Supplementary material for "Genetic dissection of a *Leishmania* flagellar proteome demonstrates requirement for directional motility in sand fly infections": S4_Table_mutant_summary_Beneke_et_al.xlsx

### Sheet: S4_Table_mutant_summary
					Evidence for flagellar association based on existing literature			Orthologs (identified in TriTrypDB) in published kinetoplastid flagellar proteomes
Code	GeneID	Name	Product Description (TriTrypDB)	Orthogroup defined by OrthoFinder		Reference	Evidence for flagellar localisation in L. mexicana	T. brucei flagellar proteome (Broadhead et al., 2006)	T. brucei flagellar proteome (Subota et al., 2014)	T. brucei surface and matrix flagellar proteome (Oberholzer et al., 2011 )	L. donovani flagellar proteome (Dupe et al., 2015)	Deletion: PCR result	Motility average	Motility 1	Motility 2	Motility 3	Directionality average	Directionality 1	Directionality 2	Directionality 3	Curling flagellum	mean flagellum length (µm)	mean PFR length (µm)	Comments
395	LmxM.02.0310	PFC11	Soluble NSF attachment protein, SNAP, putative	OG0001559	ortholog of paraflagellar rod proteome component	Portman et al., 2009	proteome and tagging (this study)	NO	NO	NO	YES	complete	7.7851	7.648	8.2558	7.4516	0.3658	0.3657	0.3831	0.3486	No (not counted)
396	LmxM.08_29.1030		hypothetical protein, conserved	OG0026122	shotgun proteome only		proteome and tagging (this study)	YES	YES	NO	NO	complete	5.7127	5.877	5.8416	5.4196	0.2635	0.2597	0.2897	0.2411	No (not counted)
397	LmxM.19.0520	PFC15	hypothetical protein, conserved	OG0017441	ortholog of paraflagellar rod proteome component	Portman et al., 2009	proteome and tagging (this study)	NO	NO	NO	YES	complete	7.5678	7.7587	7.7225	7.2221	0.3501	0.3715	0.3565	0.3222	No (not counted)
398	LmxM.36.5870	PFC18	hypothetical protein, conserved	OG0025116	ortholog of paraflagellar rod proteome component	Portman et al., 2009	proteome and tagging (this study)	YES	YES	NO	YES	complete	6.8538	6.5548	6.9321	7.0745	0.3592	0.3384	0.3698	0.3693	No (not counted)
399	LmxM.07.0310	PFC3	paraflagellar rod protein, putative	OG0025092	ortholog of paraflagellar rod proteome component	Portman et al., 2009	proteome and tagging (this study)	YES	YES	NO	YES	complete	6.2866	6.4653	6.5822	5.8122	0.263	0.2705	0.2869	0.2316	No (not counted)
401	LmxM.36.3300		hypothetical protein, conserved	OG0000503			proteome and tagging (this study)	NO	NO	NO	YES	complete	6.8819	6.7772	6.4901	7.3783	0.302	0.298	0.2718	0.3362	No (not counted)
402	LmxM.29.1810	Hydin	Zeta toxin, putative	OG0002511	ortholog of axonemal protein hydin	Lechtreck and Witman, 2007	proteome and tagging (this study)	YES	YES	NO	YES	complete	2.2927	2.304	2.28	2.2942	0.07989	0.07309	0.06855	0.09803	Yes, strong (62.6%)	15.2702	13.0375	Flagellar and PFR length normal
403	LmxM.14.1220		hypothetical protein, conserved	OG0001582	shotgun proteome only		proteome and tagging (this study)	YES	YES	NO	YES	complete	3.4536	3.146	3.3682	3.8466	0.1426	0.1252	0.1321	0.1706	No (0.6%)	10.1294	8.30679	Shorter flagellum.
405	LmxM.22.1620	CFAP47	hypothetical protein, conserved	OG0002533	ortholog of cilia and flagella associated protein 47		proteome and tagging (this study)	NO	YES	NO	NO	complete	6.0268	6.0662	5.9138	6.1005	0.2707	0.265	0.2614	0.2856	No (not counted)
407	LmxM.21.1110		hypothetical protein, conserved	OG0001888			proteome and tagging (this study)	NO	NO	NO	NO	complete	4.6263	4.6747	4.6095	4.5947	0.2466	0.2486	0.2386	0.2525	No (0.7%)	14.6944	11.0616	PFR/F ratio significant smaller compared to parental; AB restores length.
408	LmxM.14.1430	CFAP44	hypothetical protein, conserved	OG0003790	ortholog of cilia and flagella associated protein 44		proteome and tagging (this study)	YES	YES	NO	YES	complete	2.868	2.8507	2.9025	2.8509	0.1048	0.1056	0.1102	0.09857	Yes (14.8%)	13.5778	11.1201	Shorter flagellum.
409	LmxM.22.0900	CMF10	hypothetical protein, conserved	OG0004900	ortholog of component of motile flagella 10	Baron et al., 2007	proteome and tagging (this study)	YES	YES	NO	YES	complete	7.0065	6.8592	6.7318	7.4284	0.2648	0.2601	0.2602	0.2741	No (not counted)
410	LmxM.33.2480	CMF8	hypothetical protein, conserved	OG0000948	ortholog of component of motile flagella 8	Baron et al., 2007	proteome and tagging (this study)	YES	NO	NO	YES	complete	3.4526	3.5062	3.4306	3.421	0.06735	0.06816	0.07162	0.06226	Yes (26.1%)	12.0868	9.70941	Shorter flagellum. AB length not measured
411	LmxM.14.0820	CC113	Domain of unknown function (DUF4201), putative	OG0002363	ortholog of Coiled-coil domain-containing protein 113	Firat-Karalar et al., 2014	proteome and tagging (this study)	NO	YES	NO	YES	complete	5.0245	5.1614	5.092	4.82	0.2572	0.2777	0.2629	0.231	No (not counted)	17.4916	14.8303	Flagellar and PFR length normal
412	LmxM.09.0210	CD047	Domain of unknown function (DUF4586), putative	OG0006405	ortholog of CD047/C4orf47	Firat-Karalar et al., 2014	proteome and tagging (this study)	NO	YES	NO	NO	complete	5.4296	5.2373	5.1978	5.8537	0.2423	0.2268	0.2353	0.2649	No (not counted)
413	LmxM.25.1920	TTC29	hypothetical protein, conserved	OG0006425	ortholog of Tetratricopeptide repeat protein 29 / NYD-SP14	Yamamoto et al., 2008	proteome and tagging (this study)	YES	YES	NO	YES	complete	4.3689	4.1127	4.9597	4.0344	0.1861	0.1744	0.2334	0.1507	No (0.8%)	10.967	9.06454	Shorter flagellum
ARL3A	LmxM.08_29.0880	ARL-3A	ADP-ribosylation factor-like protein 3A, putative	OG0000057	antibody labelling in L. donovani	Cuvillier et al., 2000	proteome	NO	YES	YES	NO	complete	3.5263	3.4648	3.7322	3.382	0.1707	0.1617	0.1828	0.1675	No (0.8%)	10.7783	8.46409	Shorter flagellum. AB restores length partially.
B109	LmxM.32.2220	FAP91	Solute carrier (proton/amino acid symporter), TRAMD3 or PAT1, putative	OG0003838	ortholog of axonemal protein FAP91/CaM-IP2	Dymek and Smith, 2007	proteome	YES	YES	NO	YES	complete	2.5292	2.5768	2.5494	2.4614	0.08794	0.1137	0.08351	0.06663	No (not counted)
B110	LmxM.25.1600	FAP251	hypothetical protein, conserved	OG0004247	ortholog of axonemal protein FAP251/CaM-IP4	Dymek and Smith, 2007	proteome	YES	YES	NO	YES	complete	4.7011	4.6357	4.5323	4.9352	0.2382	0.2286	0.2437	0.2423	No (0.9%)
B111	LmxM.08_29.0660	RSP4/6	flagellar radial spoke protein-like, putative	OG0003144	ortholog of axonemal protein RSP4 or RSP6	Curry et al.1992	proteome	YES	YES	NO	YES	complete	3.3586	3.3589	3.3602	3.3567	0.08967	0.09134	0.06491	0.1128	No (not counted)
B112	LmxM.13.0240	FAP73	Domain of unknown function (DUF4200), putative	OG0002756	ortholog of axonemal protein FAP73 (MIA complex)	Yamamoto et al. 2013	proteome	YES	YES	NO	NO	complete	4.5285	4.3196	4.8332	4.4327	0.1602	0.1391	0.1559	0.1856	No (not counted)
B113	LmxM.26.0650	FAP61	hypothetical protein, conserved	OG0003371	ortholog of axonemal protein FAP61/CaM-IP3	Dymek and Smith, 2007	proteome	YES	YES	NO	YES	complete	4.7558	4.6548	5.4433	4.1694	0.2565	0.2518	0.3139	0.2037	No (not counted)
B114	LmxM.28.0050	DRC2	nexin-dynein regulatory complex 2	OG0003794	ortholog of axonemal protein DRC2	Oda et al., 2015	proteome	NO	YES	NO	YES	complete	3.9831	4.004	4.313	3.6323	0.06074	0.05522	0.05908	0.06792	Rare (4.2%)
B115	LmxM.05.1020	DRC7	hypothetical protein, conserved	OG0002964	ortholog of axonemal protein DRC7	Oda et al., 2015	proteome	YES	YES	NO	YES	complete	5.4157	5.6797	5.0244	5.5429	0.2232	0.24	0.1875	0.2419	No (not counted)
B116	LmxM.29.3640	DRC3	Component of motile flagella protein 46	OG0000114	ortholog of axonemal protein DRC3	Oda et al., 2015	proteome	YES	YES	NO	YES	complete	3.7942	3.9659	4.1186	3.2981	0.1921	0.2308	0.2024	0.1431	No (not counted)
B117	LmxM.31.1980	FAP100	Domain of unknown function (DUF4200), putative	OG0002770	ortholog of axonemal protein FAP100 (MIA complex)	Yamamoto et al. 2013	proteome	YES	YES	NO	YES	complete	4.3269	4.1961	4.4003	4.3842	0.1226	0.1272	0.1212	0.1194	No (not counted)
B118	LmxM.17.0900	CMF44	hypothetical protein, conserved	OG0000027	ortholog of component of motile flagella 44	Baron et al., 2007	proteome	YES	YES	NO	YES	complete	4.162	4.1398	4.2911	4.0551	0.2089	0.1954	0.2073	0.2238	No (not counted)
B120	LmxM.13.1180	TCTEX1A	dynein light chain Tctex-type, putative	OG0000437	ortholog of axonemal protein Tctex1a	Harrison et al., 1998	proteome	YES	YES	NO	NO	complete	4.0977	4.4503	3.8961	3.9468	0.177	0.2218	0.1452	0.164	No (not counted)
B121	LmxM.34.1810	DRC4	trypanin-like protein	OG0003484	ortholog of axonemal protein DRC4	Oda et al., 2016	proteome	YES	YES	NO	YES	complete	3.7489	3.673	3.8353	3.7384	0.1139	0.1253	0.07337	0.1431	Yes (13%)
B122	LmxM.36.1910	Trypanin	T-lymphocyte triggering factor, putative	OG0003484	ortholog of axonemal protein Trypanin	Hill et al., 2000	proteome	YES	YES	NO	YES	complete	3.7589	4.8358	3.4006	3.0404	0.08155	0.08522	0.07957	0.07986	No (not counted)
B123	LmxM.24.0840	p28	dynein arm light chain, putative	OG0001578	ortholog of axonemal protein p28	Piperno et al., 1992	proteome	YES	YES	NO	NO	complete	4.1058	3.9733	4.384	3.9602	0.143	0.1459	0.1557	0.1275	Rare (2.1%)
B124	LmxM.31.2900	dDC2	outer dynein arm docking complex, putative	OG0001519	ortholog of axonemal protein dDC2	Edwards et al., 2018	proteome	YES	YES	NO	YES	complete	4.5182	4.4392	4.5423	4.573	0.06464	0.05692	0.05882	0.07818	No (not counted)
B125	LmxM.16.0940		dynein light chain, putative	OG0000406	shotgun proteome only		proteome	NO	YES	NO	NO	complete	3.5733	3.6458	3.481	3.5931	0.07202	0.07282	0.06725	0.07598	No (not counted)
B126	LmxM.27.1630	IC140	inner dynein arm I1 intermediate chain, axonemal	OG0001634	ortholog of axonemal protein IC140	Yang and Sale, 1998	proteome	YES	YES	NO	YES	complete	2.9307	2.8896	3.1327	2.7699	0.1262	0.1041	0.1255	0.1489	Yes, strong (57.1%)
B129	LmxM.16.1550	CMF6	hypothetical protein, conserved	OG0001195	ortholog of conserved flagellar protein CMF6	Baron et al., 2007	proteome	YES	YES	NO	YES	incomplete	4.0726	3.8626	3.9986	4.3565	0.1676	0.1545	0.2008	0.1474	No (not counted)
B131	LmxM.34.4390	p38	TAX-1	OG0005932	ortholog of axonemal protein p38	Yamamoto et al. 2006	proteome	YES	YES	NO	YES	complete	4.048	3.9175	4.2447	3.9819	0.1837	0.1673	0.1945	0.1894	No (not counted)
B60	LmxM.13.0160	FM458	protein kinase A regulatory subunit	OG0000296	ortholog of T. brucei flagellum matrix proteome protein 458	Oberholzer et al., 2011	proteome and tagging (this study)	NO	YES	YES	YES	complete	5.3331	5.2242	5.2796	5.4955	0.2336	0.221	0.2391	0.2406	No (0.6%)	16.2184	11.8651	shorter PFR; AB restores length
B61	LmxM.27.0860		WD domain, G-beta repeat, putative	OG0002388			proteome and tagging (this study)	no ortholog	no ortholog	no ortholog	NO	complete	5.3939	5.4575	5.7655	4.9587	0.305	0.3105	0.3254	0.2791	No (0.5%)	12.16	8.67793	shorter flagellum and PFR; AB restores length
B62	LmxM.20.1180	CALP1.1	calpain-like cysteine peptidase	OG0000169	shotgun proteome only		proteome and tagging (this study)	YES	YES	YES	YES	incomplete	6.3883	6.4059	6.3013	6.4577	0.2805	0.2844	0.2733	0.2837	No (not counted)
B63	LmxM.23.1020		hypothetical protein, unknown function	not in list			proteome and tagging (this study)	no ortholog	no ortholog	no ortholog	no ortholog	complete	6.0927	6.0568	6.042	6.1792	0.2903	0.2848	0.2895	0.2966	No (not counted)
B64	LmxM.07.0830		hypothetical protein, conserved	OG0014042			proteome and tagging (this study)	NO	NO	NO	NO	complete	6.0941	5.9788	6.5126	5.7908	0.3025	0.3093	0.3135	0.2845	No (not counted)
B65	LmxM.01.0620	LC4-like	hypothetical protein, conserved	OG0000028	distal axoneme protein	Edwards et al., 2018	proteome and tagging (this study)	NO	NO	NO	YES	complete	9.8908	9.782	9.5737	10.3166	0.3683	0.364	0.3598	0.3812	No (not counted)
B66	LmxM.31.1760		hypothetical protein, conserved	OG0024616	shotgun proteome only		proteome and tagging (this study)	no ortholog	no ortholog	no ortholog	YES	complete	8.2008	7.7834	8.5263	8.2926	0.3424	0.3363	0.3466	0.3444	No (not counted)
B67	LmxM.18.1090	PDEA	phosphodiesterase, putative	OG0000092			proteome and tagging (this study)	NO	NO	NO	NO	complete	8.5711	8.7361	8.5565	8.4208	0.3556	0.3623	0.3581	0.3464	No (not counted)
B68	LmxM.17.0870		hypothetical protein, conserved	OG0017410	shotgun proteome only		proteome and tagging (this study)	YES	NO	NO	YES	complete	6.4874	6.4788	6.7775	6.206	0.2994	0.3022	0.3132	0.2829	No (not counted)
B69	LmxM.09.0910		calmodulin, putative	OG0000028	shotgun proteome only		proteome and tagging (this study)	YES	YES	YES	NO	incomplete	6.3149	6.4897	6.2912	6.1639	0.2789	0.2829	0.2821	0.2715	No (not counted)
B71	LmxM.32.0210		hypothetical protein, unknown function	not in list			proteome and tagging (this study)	no ortholog	no ortholog	no ortholog	NO	complete	6.51	6.2153	7.4531	5.8616	0.2637	0.2424	0.2917	0.257	No (not counted)
B72	LmxM.32.0900		dnaj chaperone-like protein	OG0000017			proteome and tagging (this study)	no ortholog	no ortholog	no ortholog	NO	complete	6.6917	6.3785	7.2352	6.4614	0.3245	0.3209	0.3406	0.3119	No (not counted)
B73	LmxM.08_29.1100		Ankyrin repeats (3 copies), putative	OG0000000	shotgun proteome only		proteome and tagging (this study)	NO	YES	NO	YES	complete	6.3392	6.2947	6.4775	6.2455	0.245	0.2362	0.2475	0.2514	No (not counted)
B75	LmxM.23_177418_176818_177418_+		novel protein of unknown function (Fiebig et al. 2015)	not in list			proteome and tagging (this study)	NO	NO	NO	NO	complete	7.7447	7.525	7.726	7.983	0.323	0.3132	0.3179	0.3378	No (not counted)
B76	LmxM.29.0930		hypothetical protein, conserved	OG0007746	shotgun proteome only		proteome and tagging (this study)	NO	NO	NO	YES	complete	6.7545	6.6814	7.0642	6.518	0.3195	0.321	0.3353	0.3023	No (not counted)
B77	LmxM.36.3180		receptor-type adenylate cyclase a-like protein	OG0000465			proteome and tagging (this study)	no ortholog	no ortholog	no ortholog	No	complete	6.9245	7.0542	7.3456	6.3736	0.3253	0.3289	0.3368	0.3102	No (not counted)
B78	LmxM.08_29.2440	PDED	3'5'-cyclic nucleotide phosphodiesterase, putative	OG0000092			proteome and tagging (this study)	NO	NO	NO	NO	complete	8.6334	8.7297	8.8902	8.2804	0.3332	0.332	0.3434	0.3242	No (not counted)
B79	LmxM.29.0880		adenosine kinase, putative	OG0001622			proteome and tagging (this study)	NO	NO	NO	NO	complete	5.5538	5.666	5.6487	5.3468	0.2617	0.2677	0.2591	0.2584	No (not counted)
B80	LmxM.36.2840	FLAM2	Flagellar Member 2	OG0025602	ortholog of T. brucei protein localised to flagellum	Subota et al., 2014	proteome and tagging (this study)	NO	YES	NO	NO	complete	4.3107	4.2718	4.3155	4.3449	0.2031	0.2058	0.2034	0.2001	No (0.6%)	13.8686	11.537	Shorter flagellum
B81	LmxM.08_29.2800		inosine-adenosine-guanosine-nucleosidehydrolase, putative	OG0006298	shotgun proteome only		proteome and tagging (this study)	NO	YES	YES	NO	complete	6.77	7.2082	6.3965	6.7053	0.2682	0.2895	0.2538	0.2612	No (not counted)
B82	LmxM.14.0130		nucleoside hydrolase-like protein	OG0001267			proteome and tagging (this study)	NO	NO	NO	NO	complete	6.5749	6.4369	6.7651	6.5227	0.2636	0.2567	0.2794	0.2545	No (not counted)
B83	LmxM.16.0580		dihydroorotase, putative	OG0000613			proteome and tagging (this study)	NO	NO	NO	NO	complete	5.043	5.3017	4.6311	5.1962	0.2453	0.2535	0.2369	0.2455	No (not counted)
B84	LmxM.22.0140		hypothetical protein, conserved	OG0025046	shotgun proteome only		proteome and tagging (this study)	NO	YES	NO	NO	complete	6.7551	7.0871	6.7238	6.4544	0.2966	0.3031	0.3027	0.284	No (not counted)
B85	LmxM.33.1520		p25-alpha, putative	OG0002027	shotgun proteome only		proteome and tagging (this study)	NO	YES	YES	NO	complete	7.2202	7.1916	7.37	7.0991	0.3359	0.3335	0.3579	0.3164	No (not counted)
BBS2	LmxM.29.0590	BBS2	Bardet-Biedl syndrome 2 protein	OG5_131033	ortholog of BBSome subunit BBS2	Wingfield et al., 2018	Not detected in proteome	NO	NO	NO	NO	complete	7.1934	6.7973	7.4772	7.3057	0.3423	0.3297	0.3511	0.346	No (not counted)
CFAP43	LmxM.30.3150	CFAP43	hypothetical protein, conserved	OG5_129754	ortholog of cilia and flagella associated protein 43		proteome and tagging (this study)	YES	YES	NO	NO	complete	2.7459	2.8527	2.5912	2.7938	0.1061	0.1055	0.1032	0.1097	No (not counted)
GDP-MP	LmxM.23.0110	GDP-MP	mannose-1-phosphate guanyltransferase	OG5_127109	Not a flagellar protein.		Not a flagellar protein. Enriched in cell body fraction of proteome.	NO	NO	NO	NO	complete	not measured	not measured	not measured	not measured	not measured	not measured	not measured	not measured	No (not counted)
K1	LmxM.08.1190	IFT122B	intraflagellar transport protein 122B, putative	OG0003816	ortholog of intraflagellar transport protein 122B	Absalon et al., 2008	proteome and tagging (this study)	NO	YES	NO	NO	complete	2.2735	2.4582	2.0488	2.3134	0.05894	0.06659	0.05672	0.05351	No (not counted)	Absent
K10	LmxM.32.2640		hypothetical protein, conserved	OG0019443	shotgun proteome only		proteome and tagging (this study)	no ortholog	no ortholog	no ortholog	no ortholog	complete	5.5061	5.2478	5.7915	5.4791	0.2895	0.2736	0.3179	0.2772	No (not counted)
K11	LmxM.33.0410		hypothetical protein, conserved	OG0025846	shotgun proteome only		proteome and tagging (this study)	NO	YES	NO	NO	complete	8.2391	7.8563	8.4213	8.4398	0.3864	0.3769	0.3865	0.3959	No (not counted)
K12	LmxM.34.4010	PKAC1	protein kinase A catalytic subunit isoform 1	OG0000013	shotgun proteome only		proteome and tagging (this study)	NO	YES	NO	NO	incomplete	4.0848	4.0829	4.1691	4.0025	0.1083	0.113	0.1117	0.1	Rare (3.7%)	15.708	13.2772	Flagellar and PFR length normal
K13	LmxM.05.0150		hypothetical protein, conserved	OG0000027	shotgun proteome only		proteome	NO	YES	NO	YES	complete	8.2809	8.0127	8.7521	8.0779	0.3164	0.2973	0.3508	0.301	No (not counted)
K14	LmxM.05.0920		paraflagellar rod protein, putative	OG0020414	shotgun proteome only		proteome and tagging (this study)	NO	NO	NO	YES	complete	7.1473	6.862	7.4569	7.1229	0.2941	0.2776	0.3105	0.2942	No (not counted)
K15	LmxM.07.0320		hypothetical protein, conserved	OG0025742	shotgun proteome only		proteome and tagging (this study)	NO	YES	NO	YES	complete	4.7817	4.6329	4.9046	4.8077	0.2311	0.2278	0.2193	0.2461	Rare (2.7%)	16.6815	14.5957	Flagellar and PFR length normal
K16	LmxM.08_29.1000		hypothetical protein, conserved	OG0024558	shotgun proteome only		proteome and tagging (this study)	no ortholog	no ortholog	no ortholog	YES	complete	6.2451	6.3552	6.4058	5.9744	0.3239	0.3347	0.3255	0.3114	No (not counted)
K17	LmxM.10.0280		hypothetical protein, conserved	OG0024912			proteome and tagging (this study)	no ortholog	no ortholog	no ortholog	NO	complete	6.7724	7.0603	6.9983	6.2586	0.2565	0.2797	0.2645	0.2253	No (not counted)
K18	LmxM.21.0120		cysteine peptidase, Clan CA, family C2, putative	OG0000169	shotgun proteome only		proteome and tagging (this study)	NO	YES	NO	YES	complete	6.4226	6.1398	6.3617	6.7663	0.3416	0.3221	0.3467	0.3558	No (not counted)
K19	LmxM.25.1350		hypothetical protein, conserved	OG0004241	ortholog of T. brucei protein localised to flagellum	Dean et al., 2016	proteome and tagging (this study)	NO	NO	NO	NO	complete	7.088	7.4858	7.3867	6.3915	0.2465	0.2667	0.2546	0.2181	No (not counted)
K2	LmxM.08_29.1170		hypothetical protein, conserved	OG0017468	shotgun proteome only		proteome and tagging (this study)	no ortholog	no ortholog	no ortholog	YES	complete	8.9099	8.8392	9.3485	8.542	0.425	0.4146	0.4493	0.411	No (not counted)
K20	LmxM.25.1680		hypothetical protein, unknown function	not in list	shotgun proteome only		proteome and tagging (this study)	no ortholog	no ortholog	no ortholog	YES	complete	6.0411	5.9794	5.8669	6.277	0.2973	0.286	0.2869	0.3191	No (not counted)
K21	LmxM.26.2380		Fibronectin type III domain containing protein, putative	OG0024342	shotgun proteome only		proteome and tagging (this study)	NO	YES	NO	YES	complete	3.9786	3.9553	3.9116	4.069	0.1613	0.1676	0.1662	0.15	No (not counted)
K22	LmxM.27.0670		amino acid permease, putative	OG0000219			proteome and tagging (this study)	no ortholog	no ortholog	no ortholog	NO	complete	8.0711	7.5965	8.5633	8.0535	0.3956	0.3847	0.4093	0.3929	No (not counted)
K23	LmxM.27.1130	IFT88	intraflagellar transport protein 88, putative	OG0003737	ortholog of intraflagellar transport protein 88	Pazour et al., 2000	proteome and tagging (this study)	NO	YES	NO	NO	complete	1.5605	1.5136	1.3834	1.7845	0.05279	0.07803	0.03614	0.0442	No (not counted)	Absent
K24	LmxM.28.2610		hypothetical protein, conserved	OG0001888			proteome and tagging (this study)	NO	NO	NO	NO	complete	7.2777	7.9096	7.2816	6.6418	0.3221	0.3431	0.3125	0.3107	No (not counted)
K25	LmxM.29.0020		cyclophilin, putative	OG0014040			proteome	NO	NO	NO	NO	complete	6.4554	6.6196	6.7443	6.0022	0.3345	0.3378	0.3482	0.3174	No (not counted)
K26	LmxM.32.0140		Ankyrin repeats (3 copies), putative	OG0000000	shotgun proteome only		proteome	no ortholog	no ortholog	no ortholog	YES	complete	7.093	7.0036	7.1149	7.1606	0.3347	0.3203	0.3341	0.3496	No (not counted)
K27	LmxM.33.0560		hypothetical protein, conserved	OG0025574			proteome	no ortholog	no ortholog	no ortholog	NO	complete	3.8594	3.8101	3.8459	3.9222	0.08934	0.08533	0.08994	0.09275	Yes, 11.9%	15.3872	12.5886	Flagellar and PFR length normal
K28	LmxM.36.0560		hypothetical protein, conserved	not in list			proteome	NO	NO	NO	NO	complete	6.0814	5.9475	6.5652	5.7315	0.3191	0.3226	0.3346	0.3001	No (not counted)
K29	LmxM.36.1380		hypothetical protein, conserved	OG0020388	shotgun proteome only		proteome	NO	YES	NO	YES	complete	6.874	6.6738	6.8426	7.1057	0.3426	0.3307	0.3427	0.3545	No (not counted)
K3	LmxM.17.0800		OSM3-like kinesin, putative	OG0000014	ortholog of OSM3 kinesin	Evans et al., 2006	proteome and tagging (this study)	NO	NO	NO	NO	complete	5.5801	5.8712	5.6417	5.2275	0.3039	0.3198	0.3033	0.2886	No (not counted)
K30	LmxM.36.2790	FLAM1	Flagellar Member 1	OG0012539	ortholog of T. brucei protein localised to flagellum	Subota et al., 2014	proteome	YES	YES	NO	NO	complete	6.8927	6.6887	7.0659	6.9235	0.3233	0.3137	0.3357	0.3206	No (not counted)
K31	LmxM.36.3620		EF-hand domain pair, putative	OG0025609	shotgun proteome only		proteome	NO	YES	YES	NO	complete	7.6561	7.6103	7.8004	7.5577	0.4379	0.4354	0.4312	0.4471	No (not counted)
K4	LmxM.26.0500		hypothetical protein, conserved	OG0000027	shotgun proteome only		proteome and tagging (this study)	NO	NO	NO	YES	complete	6.426	6.5797	5.9799	6.7184	0.3052	0.3197	0.2743	0.3215	No (not counted)
K5	LmxM.02.0550		hypothetical protein, unknown function	not in list	shotgun proteome only		proteome and tagging (this study)	no otrhologue	no otrhologue	no otrhologue	YES	complete	6.3692	5.9891	6.9016	6.217	0.3104	0.29	0.3305	0.3108	No (not counted)
K6	LmxM.04.0550	IFT139	TPR repeat/Tetratricopeptide repeat, putative	OG0003594	ortholog of intraflagellar transport protein 139	Iomini et al., 2009	proteome and tagging (this study)	NO	YES	NO	NO	complete	2.0771	1.9362	1.8862	2.409	0.06521	0.06136	0.06214	0.07215	No (not counted)	Absent
K7	LmxM.04.0690		axonemal dynein light chain, putative	OG0001578	shotgun proteome only		proteome and tagging (this study)	no ortholog	no ortholog	no ortholog	YES	complete	5.7274	6.0679	5.6125	5.5019	0.2998	0.3175	0.2986	0.2834	No (not counted)
K8	LmxM.05.0370		hypothetical protein, conserved	not in list	shotgun proteome only		proteome and tagging (this study)	no ortholog	no ortholog	no ortholog	YES	complete	6.7775	6.5712	6.9528	6.8084	0.3239	0.3064	0.3326	0.3326	No (not counted)
K9	LmxM.29.3360		calmodulin-related protein, putative	OG0025548	shotgun proteome only		proteome and tagging (this study)	NO	YES	NO	YES	complete	7.4433	7.6644	6.8617	7.8039	0.3265	0.3345	0.3018	0.3431	No (not counted)
KHARON1	LmxM.36.5850	KHARON1	flagellum targeting protein kharon1	OG5_149130	antibody localisation		Not enriched in flagellar proteome fraction, enriched in cell body fraction. Localises to base of flagellum and subpellicular microtubule array (Tran et al., 2015)	YES	YES	YES	YES	complete	4.52	4.6238	4.3847	4.5515	0.2098	0.2015	0.2031	0.2248	No (not counted)
LPG1	LmxM.25.0010	LPG1	beta galactofuranosyl transferase	OG5_130619	(not a flagellar protein)		Not detected in proteome. Not expected to be a flagellar protein.	no ortholog	no ortholog	no ortholog	NO	complete	6.4951	6.3162	6.7987	6.3703	0.3196	0.3171	0.3374	0.3041	No (not counted)
PF16	LmxM.20.1400	PF16	paralyzed flagella protein 16	OG0004331	ortholog of central pair protein PF16	Dutcher et al., 1984	proteome; tagging (Beneke et al., 2017)	YES	YES	NO	YES	complete	2.0468	2.0095	2.0607	2.0703	0.08153	0.06693	0.06207	0.1156	Yes (14%)	15.9215	13.4416	Flagellar and PFR length normal
PFR2A-C	LmxM.16.1430 (array of 3 genes)	PFR2	Paraflagellar rod protein 2		known major component of PFR		proteome and tagging (this study)	YES	YES	YES	YES	complete	4.6829	4.732	4.6775	4.6393	0.1641	0.1611	0.1556	0.1754	No (0.9%)			PFR absent
PMI	LmxM.31.1580	PMI	phosphomannose isomerase, putative	OG5_127555	(not a flagellar protein)		Not a flagellar protein. Enriched in cell body fraction of proteome.	NO	NO	YES	NO	complete	not measured	not measured	not measured	not measured	not measured	not measured	not measured	not measured	No (not counted)
PMM	LmxM.36.1960	PMM	phosphomannomutase, putative	OG5_127648	(not a flagellar protein)		Not a flagellar protein. Enriched in cell body fraction of proteome.	NO	NO	NO	NO	complete	not measured	not measured	not measured	not measured	not measured	not measured	not measured	not measured	No (not counted)
403AB	LmxM.14.1220		hypothetical protein, conserved					YES	YES	NO	YES		5.9525	6.2322	6.5412	5.0842	0.3032	0.3089	0.3313	0.2695	No (not counted)
407AB	LmxM.21.1110		hypothetical protein, conserved					NO	NO	NO	NO		5.9169	6.4989	5.8464	5.4054	0.3023	0.3243	0.3111	0.2715	No (not counted)	17.1337	14.9313	Flagellar and PFR length normal
408AB	LmxM.14.1430		hypothetical protein, conserved					YES	YES	NO	YES		5.3305	4.6675	5.846	5.4779	0.2923	0.256	0.3145	0.3064	Rare (7.4%)
410AB	LmxM.33.2480		hypothetical protein, conserved					YES	NO	NO	YES		5.8417	5.946	6.0701	5.509	0.3446	0.3505	0.3529	0.3304	Rare (5.9%)
ARL3A_AB	LmxM.08_29.0880		ADP-ribosylation factor-like protein 3A, putative					NO	YES	YES	NO		5.2915	5.3602	4.6064	5.9078	0.2834	0.2875	0.2418	0.3209	No (not counted)	13.6833	11.2282	Flagellar and PFR length partially restored.
B60AB	LmxM.13.0160		protein kinase A regulatory subunit					NO	YES	YES	YES		5.996	6.1308	5.9119	5.9452	0.2715	0.2453	0.2794	0.2897	No (not counted)	16.8395	14.5184	Flagellar and PFR length normal
B61AB	LmxM.27.0860		WD domain, G-beta repeat, putative					no ortholog	no ortholog	no ortholog	NO		5.3811	5.7377	5.2504	5.1551	0.3209	0.3366	0.3247	0.3014	No (not counted)	14.767	12.9094	Flagellar and PFR length normal
B67AB	LmxM.18.1090		phosphodiesterase, putative					NO	NO	NO	NO		6.0025	5.1134	5.6244	7.2696	0.3451	0.3058	0.3254	0.4042	No (not counted)
B78AB	LmxM.08_29.2440		3'5'-cyclic nucleotide phosphodiesterase, putative					NO	NO	NO	NO		8.0361	8.6636	7.8488	7.5959	0.386	0.4023	0.3899	0.3656	No (not counted)
K11AB	LmxM.33.0410		hypothetical protein, conserved					NO	YES	NO	NO		6.2776	5.8977	6.2298	6.7053	0.3542	0.3431	0.3333	0.3862	No (not counted)
K23AB	LmxM.27.1130		intraflagellar transport protein 88, putative					NO	YES	NO	NO		6.2207	7.2059	5.7763	5.6798	0.2957	0.3265	0.2917	0.2688	No (not counted)
K2AB	LmxM.08_29.1170		hypothetical protein, conserved					no ortholog	no ortholog	no ortholog	YES		6.1073	6.4609	5.8055	6.0556	0.329	0.3415	0.3242	0.3212	No (not counted)
PF16_AB	LmxM.20.1400		paralyzed flagella protein 16					YES	YES	NO	YES		4.2244	4.147	4.1803	4.346	0.1829	0.1677	0.1766	0.2043	Yes (10%)

### Sheet: References
Absalon S, Blisnick T, Kohl L, Toutirais G, Dore G, et al. (2008) Intraflagellar transport and functional analysis of genes required for flagellum formation in trypanosomes. Mol Biol Cell 19: 929-944.
Baron DM, Ralston KS, Kabututu ZP, Hill KL (2007) Functional genomics in Trypanosoma brucei identifies evolutionarily conserved components of motile flagella. J Cell Sci 120: 478-491.
Curry AM, Williams BD, Rosenbaum JL (1992) Sequence analysis reveals homology between two proteins of the flagellar radial spoke. Mol Cell Biol 12: 3967-3977.
Cuvillier A, Redon F, Antoine JC, Chardin P, DeVos T, et al. (2000) LdARL-3A, a Leishmania promastigote-specific ADP-ribosylation factor-like protein, is essential for flagellum integrity. Journal of Cell Science 113: 2065-2074.
Dean S, Moreira-Leite F, Varga V, Gull K (2016) Cilium transition zone proteome reveals compartmentalization and differential dynamics of ciliopathy complexes. Proc Natl Acad Sci U S A 113: E5135-5143.
Dutcher SK, Huang B, Luck DJ (1984) Genetic dissection of the central pair microtubules of the flagella of Chlamydomonas reinhardtii. J Cell Biol 98: 229-236.
Dymek EE, Smith EF (2007) A conserved CaM- and radial spoke associated complex mediates regulation of flagellar dynein activity. J Cell Biol 179: 515-526.
Edwards BFL, Wheeler RJ, Barker AR, Moreira-Leite FF, Gull K, et al. (2018) Direction of flagellum beat propagation is controlled by proximal/distal outer dynein arm asymmetry. Proc Natl Acad Sci U S A 115: E7341-E7350.
Evans JE, Snow JJ, Gunnarson AL, Ou G, Stahlberg H, et al. (2006) Functional modulation of IFT kinesins extends the sensory repertoire of ciliated neurons in Caenorhabditis elegans. J Cell Biol 172: 663-669.
Firat-Karalar EN, Sante J, Elliott S, Stearns T (2014) Proteomic analysis of mammalian sperm cells identifies new components of the centrosome. J Cell Sci 127: 4128-4133.
Harrison A, Olds-Clarke P, King SM (1998) Identification of the t complex-encoded cytoplasmic dynein light chain tctex1 in inner arm I1 supports the involvement of flagellar dyneins in meiotic drive. J Cell Biol 140: 1137-1147.
Hill KL, Hutchings NR, Grandgenett PM, Donelson JE (2000) T lymphocyte-triggering factor of african trypanosomes is associated with the flagellar fraction of the cytoskeleton and represents a new family of proteins that are present in several divergent eukaryotes. J Biol Chem 275: 39369-39378.
Iomini C, Li L, Esparza JM, Dutcher SK (2009) Retrograde intraflagellar transport mutants identify complex A proteins with multiple genetic interactions in Chlamydomonas reinhardtii. Genetics 183: 885-896.
Lechtreck KF, Witman GB (2007) Chlamydomonas reinhardtii hydin is a central pair protein required for flagellar motility. J Cell Biol 176: 473-482.
Oberholzer M, Langousis G, Nguyen HT, Saada EA, Shimogawa MM, et al. (2011) Independent analysis of the flagellum surface and matrix proteomes provides insight into flagellum signaling in mammalian-infectious Trypanosoma brucei. Mol Cell Proteomics 10: M111 010538.
Oda T, Yanagisawa H, Kikkawa M (2015) Detailed structural and biochemical characterization of the nexin-dynein regulatory complex. Mol Biol Cell 26: 294-304.
Pazour GJ, Dickert BL, Vucica Y, Seeley ES, Rosenbaum JL, et al. (2000) Chlamydomonas IFT88 and its mouse homologue, polycystic kidney disease gene tg737, are required for assembly of cilia and flagella. J Cell Biol 151: 709-718.
Piperno G, Mead K, Shestak W (1992) The inner dynein arms I2 interact with a "dynein regulatory complex" in Chlamydomonas flagella. J Cell Biol 118: 1455-1463.
Portman N, Lacomble S, Thomas B, McKean PG, Gull K (2009) Combining RNA interference mutants and comparative proteomics to identify protein components and dependences in a eukaryotic flagellum. J Biol Chem 284: 5610-5619.
Subota I, Julkowska D, Vincensini L, Reeg N, Buisson J, et al. (2014) Proteomic analysis of intact flagella of procyclic Trypanosoma brucei cells identifies novel flagellar proteins with unique sub-localization and dynamics. Mol Cell Proteomics 13: 1769-1786.
Yamamoto R, Yanagisawa HA, Yagi T, Kamiya R (2006) A novel subunit of axonemal dynein conserved among lower and higher eukaryotes. FEBS Lett 580: 6357-6360.
Yamamoto R, Song K, Yanagisawa HA, Fox L, Yagi T, et al. (2013) The MIA complex is a conserved and novel dynein regulator essential for normal ciliary motility. J Cell Biol 201: 263-278.
Yamamoto R, Yanagisawa HA, Yagi T, Kamiya R (2008) Novel 44-kilodalton subunit of axonemal Dynein conserved from chlamydomonas to mammals. Eukaryot Cell 7: 154-161.
Yang P, Sale WS (1998) The Mr 140,000 intermediate chain of Chlamydomonas flagellar inner arm dynein is a WD-repeat protein implicated in dynein arm anchoring. Mol Biol Cell 9: 3335-3349.
Broadhead R, Dawe HR, Farr H, Griffiths S, Hart SR, et al. (2006) Flagellar motility is required for the viability of the bloodstream trypanosome. Nature 440: 224-227.
Dupe A, Dumas C, Papadopoulou B (2015) Differential Subcellular Localization of Leishmania Alba-Domain Proteins throughout the Parasite Development. PLoS One 10: e0137243.
Wingfield JL, Lechtreck KF, Lorentzen E (2018) Trafficking of ciliary membrane proteins by the intraflagellar transport/BBSome machinery. Essays Biochem.
Beneke T, Madden R, Makin L, Valli J, Sunter J, et al. (2017) A CRISPR Cas9 high-throughput genome editing toolkit for kinetoplastids. R Soc Open Sci 4: 170095.
