## Supplementary material for "Genetic dissection of a *Leishmania* flagellar proteome demonstrates requirement for directional motility in sand fly infections": S8_Table_PFR_measurements_Beneke_et_al.xlsx

### Sheet: S8_Table_PFR_measurements_v5.cs
PFR measurments	*** p<0.0005
Gene deletion	none (Parental)	CC113	LmxM.07.0320	FM458	FM458_AB	PF16	LmxM.34.4010	LmxM.33.0560	Hydin	LmxM.21.1110	LmxM.21.1110_AB	FLAM2	CFAP44	LmxM.27.0860	LmxM.27.0860_AB	MBO2	TTC29	ARL-3A	ARL-3A_AB	LmxM.14.1220
Number of cells counted	115	103	106	119	96	96	70	118	92	200	91	100	109	121	102	109	121	98	109	103
Average flagellar length	16.3828	17.4916	16.6815	16.2184	16.8395	15.9215	15.708	15.3872	15.2702	14.6944	17.1337	13.8686	13.5778	12.16	14.767	12.0868	10.967	10.7783	13.6833	10.1294
Standard deviation flagellar length	4.397	4.44335	4.7133	4.17075	5.16833	3.755	6.04431	4.33113	3.91307	4.19449	5.07445	4.35882	2.95543	3.5496	5.0196	2.97849	2.47517	5.2831	5.502	3.11245
p-value flagellar length	1	0.0671754	0.628998	0.77055	0.497223	0.414278	0.42128	0.0843583	0.0570014	0.00103327	0.267531	4.25e-05	6.83e-08	4.95e-14	0.0133547	2.85e-15	2.55e-23	2.09e-14	8.01e-05	5.65e-26
asterisks p-value flagellar length										***		***	***	***		***	***	***	***	***
Average PFR length	14.0351	14.8303	14.5957	11.8651	14.5184	13.4416	13.2772	12.5886	13.0375	11.0616	14.9313	11.537	11.1201	8.67793	12.9094	9.70941	9.06454	8.46409	11.2282	8.30679
Standard deviation PFR length	4.23435	4.32298	4.45355	3.92972	5.09491	3.68531	5.78083	4.05641	3.77313	4.19891	5.04773	4.18819	3.68531	3.25061	4.9466	2.82849	2.31473	4.93695	5.18443	2.81778
p-value PFR length	1	0.1744	0.3418	7.22e-05	0.462383	0.279932	0.346052	0.00860043	0.0763832	7.51e-09	0.17862	2.41e-05	5.19e-09	4.99e-22	0.0764386	1.86e-16	6.84e-22	1.34e-15	1.69e-05	8.95e-25
asterisks p-value PFR length				***						***		***	***	***		***	***	***	***	***
Average flagellar length - Average PFR length	2.3477	2.66127	2.08587	4.35338	2.32116	2.47998	2.43076	2.79863	2.23271	3.63276	2.20236	2.33156	2.45766	3.48204	1.85756	2.37738	1.90241	2.31419	2.45518	1.82262
Ratio	0.856697	0.847854	0.87496	0.731578	0.86216	0.844237	0.845253	0.81812	0.853787	0.752779	0.87146	0.831882	0.818994	0.713647	0.874208	0.803308	0.826532	0.785291	0.820571	0.820066
p-value ratio	1	0.00513512	0.00556319	1.15e-31	0.796962	0.126549	0.456544	0.000433932	0.30018	1.76e-40	0.163781	0.862688	0.219975	1.19e-22	4.12e-07	0.783648	1.8e-07	0.761311	0.337865	6.85e-09
asterisks p-value ratio				***				***		***				***	***		***			***
