## Supplementary material for "Genetic dissection of a *Leishmania* flagellar proteome demonstrates requirement for directional motility in sand fly infections": S9_Table_Sand_fly_reads_Beneke_et_al.xlsx

### Sheet: Raw reads
	Start sandfly 1	Start sandfly 2	Start sandfly 3	2 days PB 1	2 days PB 2	2 days PB 3	6 days PB 1	6 days PB 2	6 days PB 3	9 days PB 1	9 days PB 2	9 days PB 3
B126	2518	2017	2526	15	916	36	81	1098	297	486	53	61
B46	4260	3445	4677	35	425	32	31	576	17	31	20	44
B63	4528	3861	5612	366	763	78	1739	5826	1123	4093	11297	8937
B29	2557	2078	2986	172	3054	63	41	789	153	751	1224	75
B34	2708	2165	3247	34	1487	53	42	2468	285	107	60	61
B124	7982	6852	7787	250	2707	124	4883	3837	1241	2811	7796	1188
B65	1900	2081	2767	592	535	86	1762	8263	3565	3679	11625	15350
B27	2264	2306	2864	307	853	68	1548	5371	864	2856	12369	11210
B68	5355	4746	5119	202	401	138	887	21166	4098	17944	42466	16817
B111	4017	3632	4473	62	2240	70	167	5338	76	3436	3638	375
B17	12619	9460	10227	844	3110	156	1114	4445	672	11706	5491	15946
B14	4530	3520	3820	28	25	24	40	600	21	103	370	42
B6	37080	31250	35330	134	248	208	302	183	87	174	391	471
B5446	46562	35556	38130	164	311	278	446	290	165	195	1186	1413
B8570	4210	3812	3983	32	393	23	54	1390	18	49	674	478
B87	4243	3788	4282	153	822	66	789	6766	663	6596	9008	51296
B88	3219	2830	3185	90	740	78	873	7158	1978	5060	10433	7996
B89	2098	1849	2065	50	516	39	611	3148	1144	2483	5688	2854
B90	2419	1986	2390	187	833	62	2154	4950	850	4592	6685	5502
B91	3293	2757	3478	429	874	59	298	4006	702	3955	8598	35595
B67	5877	5363	6449	881	554	178	5789	12816	2960	8046	11472	29985
B60	3984	3377	4427	219	1262	80	1083	12442	1870	8101	21111	16259
B8366	7434	5483	6432	99	2347	119	335	12414	89	3303	247	177
B57	3710	3512	4910	95	366	74	4806	4980	1382	3077	6038	17384
B7	3912	3729	4112	40	429	45	516	1436	558	335	4404	2949
Total reads	183279	151455	175278	5480	26211	2237	30391	131756	24878	93969	182344	242465

### Sheet: Normalized reads
	Start sandfly 1	Start sandfly 2	Start sandfly 3	2 days PB 1	2 days PB 2	2 days PB 3	6 days PB 1	6 days PB 2	6 days PB 3	9 days PB 1	9 days PB 2	9 days PB 3
B126	1.37386	1.33175	1.44114	0.273723	3.49472	1.6093	0.266526	0.833359	1.19383	0.517192	0.0290659	0.0251583
B46	2.32433	2.2746	2.66833	0.638686	1.62146	1.43049	0.102004	0.437172	0.0683335	0.0329896	0.0109683	0.0181469
B63	2.47055	2.54927	3.20177	6.67883	2.91099	3.48681	5.72209	4.42181	4.51403	4.35569	6.19543	3.68589
B29	1.39514	1.37202	1.70358	3.13869	11.6516	2.81627	0.134908	0.598834	0.615001	0.7992	0.671259	0.0309323
B34	1.47753	1.42947	1.85249	0.620438	5.67319	2.36924	0.138199	1.87316	1.14559	0.113867	0.0329048	0.0251583
B124	4.35511	4.52412	4.44266	4.56204	10.3277	5.54314	16.0673	2.9122	4.98834	2.99141	4.27544	0.489968
B65	1.03667	1.37401	1.57864	10.8029	2.04113	3.84443	5.79777	6.27144	14.3299	3.91512	6.37531	6.33081
B27	1.23528	1.52256	1.63398	5.60219	3.25436	3.03979	5.09361	4.07647	3.47295	3.0393	6.78333	4.62335
B68	2.92177	3.1336	2.9205	3.68613	1.52989	6.16898	2.91863	16.0645	16.4724	19.0957	23.2889	6.93585
B111	2.19174	2.39807	2.55195	1.13139	8.54603	3.12919	0.549505	4.05143	0.305491	3.65653	1.99513	0.154661
B17	6.88513	6.24608	5.83473	15.4015	11.8652	6.97363	3.66556	3.37366	2.70118	12.4573	3.01134	6.57662
B14	2.47164	2.32412	2.1794	0.510949	0.0953798	1.07287	0.131618	0.455387	0.0844119	0.109611	0.202913	0.0173221
B6	20.2315	20.6332	20.1566	2.44526	0.946168	9.29817	0.993715	0.138893	0.349707	0.185167	0.21443	0.194255
B5446	25.405	23.4763	21.754	2.9927	1.18652	12.4274	1.46754	0.220104	0.663237	0.207515	0.650419	0.582765
B8570	2.29704	2.51692	2.27239	0.583942	1.49937	1.02816	0.177684	1.05498	0.0723531	0.0521449	0.369631	0.197142
B87	2.31505	2.50107	2.44298	2.79197	3.13609	2.95038	2.59616	5.13525	2.66501	7.01934	4.94011	21.156
B88	1.75634	1.86854	1.81711	1.64234	2.82324	3.48681	2.87256	5.43277	7.9508	5.38475	5.7216	3.2978
B89	1.1447	1.22082	1.17813	0.912409	1.96864	1.74341	2.01046	2.38927	4.59844	2.64236	3.11938	1.17708
B90	1.31985	1.31128	1.36355	3.41241	3.17806	2.77157	7.08762	3.75694	3.41667	4.88672	3.66615	2.26919
B91	1.79671	1.82034	1.98428	7.82847	3.33448	2.63746	0.980553	3.04047	2.82177	4.20883	4.71526	14.6805
B67	3.20659	3.54099	3.6793	16.0766	2.11362	7.95709	19.0484	9.72707	11.8981	8.5624	6.29141	12.3667
B60	2.17374	2.22971	2.5257	3.99635	4.81477	3.57622	3.56355	9.44321	7.51668	8.62093	11.5776	6.70571
B8366	4.05611	3.62022	3.6696	1.80657	8.95426	5.31962	1.1023	9.42196	0.357746	3.51499	0.135458	0.0730002
B57	2.02424	2.31884	2.80126	1.73358	1.39636	3.308	15.8139	3.77971	5.55511	3.27448	3.31132	7.16969
B7	2.13445	2.46212	2.34599	0.729927	1.63672	2.01162	1.69787	1.08989	2.24295	0.356501	2.41522	1.21626
Total normalized	100	100	100	100	100	100	100	100	100	100	100	100

### Sheet: Fitness calculation
		Start sandfly 1 / 2 days PB 1	Start sandfly 2 / 2 days PB 2	Start sandfly 3 / 2 days PB 3	Average Start sandfly / Average 2 days PB	Start sandfly 1 / 6 days PB 1	Start sandfly 2 / 6 days PB 2	Start sandfly 3 / 6 days PB 3	Average Start sandfly / Average 6 days PB	Start sandfly 1 / 9 days PB 1	Start sandfly 2 / 9 days PB 2	Start sandfly 3 / 9 days PB 3	Average Start sandfly / Average 9 days PB	two-sided t test	p-value: *=0.05, **=0.005, ***=0.0005	Errorbar 2 days	Errorbar 6 days	Errorbar 9 days
B126	IC140	5.01917	0.381075	0.895508	0.771096	5.1547	1.59805	1.20716	1.80788	2.65639	45.8182	57.2829	7.25697	0.000161891	***	2.07582	1.77594	23.5194
B34	PF16	2.38143	0.251969	0.781889	0.549411	10.6913	0.763132	1.61706	1.50762	12.9759	43.4425	73.6333	27.6826	7.58336e-05	***	0.905167	4.49247	24.7634
B29	CFAP44	0.444498	0.117754	0.604906	0.253925	10.3414	2.29116	2.77004	3.31475	1.74567	2.04396	55.0745	2.97774	0.00340142	***	0.202706	3.68723	25.0694
B8366	CFAP43	2.2452	0.404301	0.689823	0.705573	3.67968	0.384232	10.2576	1.04263	1.15395	26.7257	50.2683	3.04716	0.000141819	***	0.808952	4.10435	20.0566
B111	RSP4/6	1.93722	0.280607	0.815529	0.557662	3.98857	0.591908	8.35359	1.45559	0.599405	1.20196	16.5002	1.23	0.000121774	***	0.690304	3.1769	7.3578
B124	dDC2	0.95464	0.438055	0.80147	0.651982	0.271055	1.5535	0.890608	0.555824	1.45587	1.05816	9.06725	1.71744	0.00288974	***	0.216639	0.523657	3.68535
B27	LmxM.21.1110	0.220499	0.467854	0.53753	0.369174	0.242515	0.3735	0.470487	0.34737	0.406434	0.224457	0.353418	0.304016	0.0827027		0.136034	0.0934136	0.0764181
B65	LC4-like	0.0959621	0.67316	0.410629	0.239046	0.178805	0.219089	0.110163	0.151115	0.264786	0.21552	0.249357	0.240013	0.011226	**	0.23596	0.0449683	0.0205758
B46	IFT88	3.63923	1.40281	1.86533	1.96911	22.7866	5.203	39.0487	11.9624	70.4563	207.38	147.04	117.016	3.88062e-06	***	0.963915	13.821	56.0299
B17	ARL-3A	0.447044	0.526418	0.836685	0.553906	1.87833	1.85143	2.16007	1.94714	0.552699	2.07419	0.887193	0.860318	2.69401e-05	***	0.168122	0.139586	0.652836
B57	BBS2	1.16766	1.66063	0.846815	1.10972	0.128004	0.613496	0.504268	0.284084	0.618185	0.700276	0.390709	0.519381	0.159693		0.334707	0.207955	0.130944
B63	LmxM.23.1020	0.369908	0.87574	0.918251	0.628724	0.431757	0.576522	0.709293	0.560897	0.5672	0.411476	0.868655	0.57748	0.485343		0.249077	0.113339	0.189777
B68	LmxM.17.0870	0.79264	2.04825	0.473418	0.788395	1.00108	0.195063	0.177297	0.253159	0.153007	0.134553	0.421074	0.181991	0.767677		0.679752	0.384215	0.130934
B60	FM458	0.54393	0.463097	0.706249	0.559373	0.609991	0.236117	0.336013	0.337621	0.252146	0.192588	0.376649	0.257549	0.193343		0.101108	0.158052	0.076686
B67	LmxM.18.1090	0.199456	1.67532	0.462393	0.398774	0.168339	0.364034	0.309235	0.256355	0.374496	0.562829	0.297516	0.383052	0.592391		0.642781	0.0824293	0.111448
B14	LPG1	4.83736	24.367	2.03138	4.15387	18.7789	5.10362	25.8186	10.3887	22.5493	11.4538	125.816	21.1467	1.46897e-05	***	9.93402	8.60026	51.4952
B7	KHARON1	2.9242	1.5043	1.16622	1.58569	1.25713	2.25904	1.04594	1.38003	5.98723	1.01942	1.92886	1.74087	8.25686e-08	***	0.761643	0.529155	2.15965
B6	PMM	8.27376	21.8071	2.1678	4.80876	20.3594	148.554	57.6385	41.1661	109.26	96.2235	103.763	102.755	5.28905e-11	***	8.20662	53.8407	5.34399
B5446	GDP	8.48898	19.7857	1.75049	4.25345	17.3113	106.66	32.7998	30.0463	122.425	36.0941	37.329	49.0285	8.63105e-09	***	7.44084	38.9849	40.4087
B8570	PMI	3.93369	1.67865	2.21015	2.27749	12.9277	2.38575	31.407	5.43008	44.0512	6.80927	11.5267	11.4496	3.8631e-07	***	0.962536	11.9947	16.5565
B87	SBL1	0.829181	0.797514	0.828021	0.81761	0.89172	0.48704	0.916687	0.698231	0.32981	0.506278	0.115474	0.219206	0.514057		0.0146624	0.196917	0.159795
B88	SBL2	1.06942	0.661843	0.521139	0.684322	0.611419	0.343939	0.228545	0.334766	0.326169	0.326577	0.551009	0.377807	0.708072		0.232503	0.160366	0.105894
B89	SBL3	1.25459	0.620136	0.675762	0.766286	0.569373	0.510962	0.256202	0.39382	0.433212	0.391368	1.00089	0.5107	0.512885		0.286875	0.13597	0.277996
B90	SBL4	0.386778	0.412605	0.491977	0.426689	0.186218	0.349028	0.399086	0.280107	0.270088	0.357673	0.600896	0.369123	0.114114		0.0447632	0.0908759	0.139945
B91	SBL5	0.22951	0.545915	0.752343	0.405882	1.83235	0.598705	0.703203	0.818574	0.426891	0.386053	0.135164	0.237299	0.61478		0.215014	0.558546	0.128978
